# Debugging and consolidating multiple synthetic chromosomes reveals combinatorial genetic interactions

**DOI:** 10.1101/2022.04.11.486913

**Authors:** Yu Zhao, Camila Coelho, Amanda L. Hughes, Luciana Lazar-Stefanita, Sandy Yang, Aaron N. Brooks, Roy S. K. Walker, Weimin Zhang, Stephanie Lauer, Cindy Hernandez, Leslie A. Mitchell, Neta Agmon, Yue Shen, Joseph Sall, Viola Fanfani, Anavi Jalan, Jordan Rivera, Feng-Xia Liang, Giovanni Stracquadanio, Lars M. Steinmetz, Yizhi Patrick Cai, Jef D. Boeke

## Abstract

The Sc2.0 project is building a eukaryotic synthetic genome from scratch, incorporating thousands of designer features. A major milestone has been achieved with the assembly of all individual Sc2.0 chromosomes. Here, we describe the consolidation of multiple synthetic chromosomes using endoreduplication intercross to generate a strain with 6.5 synthetic chromosomes. Genome-wide chromosome conformation capture and long-read direct RNA sequencing were performed on this strain to evaluate the effects of designer modifications, such as loxPsym site insertion, tRNA relocation, and intron deletion, on 3D chromosome organization and transcript isoform profiles. To precisely map “bugs”, we developed a method, CRISPR Directed Biallelic *URA3*-assisted Genome Scan, or “CRISPR D-BUGS”, exploiting directed mitotic recombination in heterozygous diploids. Using this method, we first fine-mapped a *synII* defect resulting from two loxPsym sites in the 3’ UTR of *SHM1*. This approach was also used to map a combinatorial bug associated with *synIII* and *synX*, revealing a highly unexpected genetic interaction that links transcriptional regulation, inositol metabolism and tRNA_Ser_^CGA^ abundance. “Starvation” for tRNA_Ser_^CGA^ leads to insufficient levels of the key positive inositol biosynthesis regulator, *Swi3*, which contains tandem UCG codons. Finally, to expedite consolidation, we employed a new method, chromosome swapping, to incorporate the largest chromosome (*synIV*), thereby consolidating more than half of the Sc2.0 genome in a single strain.
