## Supplemental Tables for "Debugging and consolidating multiple synthetic chromosomes reveals combinatorial genetic interactions"

### Sheet: Table S1
Table S1. The statistics of tRNA genes in S. cerevisiae. Orange, the tRNA genes from chr II, III, V, VI, IXR, X and XII. Red, the essential tRNA genes were highlighted. * There are two tRNA genes with undetermined specificity, YNCD0024C from chr IV and YNCL0039W from chr XII. ** The only tRNA gene from chr IX right arm. All the other tRNA genes locate at the chr IX left arm.
Isotype	Anticodon	I	II	III	IV	V	VI	VII	VIII	IX	X	XI	XII	XIII	XIV	XV	XVI
Ala	AGC				1		1	1	1		1	2	1	2			1
Ala	UGC	1				1		1					1			1
Arg	ACG				1	1					1	1	1			1
Arg	CCG												1
Arg	CCU										1
Arg	UCU		1		1	1		3			2	1		2
Asn	GUU			1			1	1				1	1		2	2	1
Asp	GUC		1		1			2		2	4	1	2	1	1	1
Cys	GCA		1					1									2
Gln	CUG													1
Gln	UUG		1	1	3	2			1				1
Glu	CUC				1					1
Glu	UUC		1	1		3		3		1**	1	1	1	1			1
Gly	CCC				1											1
Gly	GCC		1	1	2	1	2	2			2			1		2	2
Gly	UCC							1							1	1
His	GUG					2		2	1			1		1
Ile	AAU		1		1	2		1		2			2		2		2
Ile	UAU				1								1
Leu	CAA	1		1	1			3				1	1	1	1
Leu	GAG							1
Leu	UAA		2		1						1	1	1		1
Leu	UAG										1		2
Lys	CUU			1	2	2	1	3		1	1	1		1			1
Lys	UUU				1			2				1	1			1	1
Met	CAU			1	1	1					3			1		2	1
Phe	GAA		1		1		1	1	2					1	1		2
Pro	AGG			1											1
Pro	UGG	1					1		1				1	1	2	3
Ser	AGA	1	1		3	1		1	1		1		1	1
Ser	CGA			1
Ser	GCU						1									1
Ser	UGA					1				1							1
Thr	AGU		1	1	1				1	2	1				2	2
Thr	CGU											1
Thr	UGU							2	1								1
Trp	CCA							2			1	1		1			1
Tyr	GUA				1		2				2			2		1
Val	AAC					2		3	1		1	2	1	3		1
Val	CAC				1				1
Val	UAC		1		1
Undetermined	XXX				1*								1*
Total number		4	13	10	27	20	10	36	11	9	24	16	20	21	14	20	17

### Sheet: Table S2
Table S2. The tRNA genes in each tRNA array that was integrated into its host synthetic chromosome.
chromosome	ID	tRNA Name
synII	SC.t02.01	tL(UAA)B1
synII	SC.t02.02	tF(GAA)B
synII	SC.t02.03	tI(AAU)B
synII	SC.t02.04	tG(GCC)B
synII	SC.t02.05	tS(AGA)B
synII	SC.t02.06	tT(AGU)B
synII	SC.t02.07	tV(UAC)B
synII	SC.t02.08	tL(UAA)B2
synII	SC.t02.09	tQ(UUG)B
synII	SC.t02.10	tR(UCU)B
synII	SC.t02.11	tD(GUC)B
synII	SC.t02.12	tC(GCA)B
synII	SC.t02.13	tE(UUC)B
synIII	SC.t03.01	tE(UUC)C
synIII	SC.t03.02	tL(CAA)C
synIII	SC.t03.03	tP(AGG)C
synIII	SC.t03.04	tN(GUU)C
synIII	SC.t03.05	tG(GCC)C
synIII	SC.t03.06	tM(CAU)C
synIII	SC.t03.07	tK(CUU)C
synIII	SC.t03.08	tQ(UUG)C
synIII	SC.t03.09	tS(CGA)C
synIII	SC.t03.10	tT(AGU)C
synV	SC.t05.01	tG(GCC)E
synV	SC.t05.02	tS(AGA)E
synV	SC.t05.03	tM(CAU)E
synV	SC.t05.04	tQ(UUG)E2
synV	SC.t05.05	tK(CUU)E1
synV	SC.t05.06	tR(UCU)E
synV	SC.t05.07	tE(UUC)E1
synV	SC.t05.08	tH(GUG)E1
synV	SC.t05.09	tQ(UUG)E1
synV	SC.t05.10	tS(UGA)E
synV	SC.t05.11	tA(UGC)E
synV	SC.t05.12	tE(UUC)E2
synV	SC.t05.13	tH(GUG)E2
synV	SC.t05.14	tK(CUU)E2
synV	SC.t05.15	tV(AAC)E1
synV	SC.t05.16	tI(AAU)E1
synV	SC.t05.17	tV(AAC)E2
synV	SC.t05.18	tE(UUC)E3
synV	SC.t05.19	tR(ACG)E
synV	SC.t05.20	tI(AAU)E2
synVI	SC.t06.01	tP(UGG)F
synVI	SC.t06.02	tN(GUU)F
synVI	SC.t06.03	tF(GAA)F
synVI	SC.t06.04	tG(GCC)F1
synVI	SC.t06.05	tY(GUA)F1
synVI	SC.t06.06	tG(GCC)F2
synVI	SC.t06.07	tS(GCU)F
synVI	SC.t06.08	tA(AGC)F
synVI	SC.t06.09	tY(GUA)F2
synVI	SC.t06.10	tK(CUU)F
synX	SC.t10.01	tT(AGU)J
synX	SC.t10.02	tE(UUC)J
synX	SC.t10.03	tA(AGC)J
synX	SC.t10.04	tD(GUC)J1
synX	SC.t10.05	tR(ACG)J
synX	SC.t10.06	tY(GUA)J1
synX	SC.t10.07	tR(UCU)J1
synX	SC.t10.08	tD(GUC)J2
synX	SC.t10.09	tD(GUC)J3
synX	SC.t10.10	tR(UCU)J2
synX	SC.t10.11	tV(AAC)J
synX	SC.t10.12	tM(CAU)J1
synX	SC.t10.13	tG(GCC)J1
synX	SC.t10.14	tK(CUU)J
synX	SC.t10.15	tW(CCA)J
synX	SC.t10.16	tM(CAU)J2
synX	SC.t10.17	tL(UAA)J
synX	SC.t10.18	tM(CAU)J3
synX	SC.t10.19	tS(AGA)J
synX	SC.t10.20	tG(GCC)J2
synX	SC.t10.21	tR(CCU)J
synX	SC.t10.22	tD(GUC)J4
synX	SC.t10.23	tY(GUA)J2
synX	SC.t10.24	tL(UAG)J
synXII	SC.t12.01	tP(UGG)L
synXII	SC.t12.02	tS(AGA)L
synXII	SC.t12.03	tA(UGC)L
synXII	SC.t12.04	tR(ACG)L
synXII	SC.t12.05	tD(GUC)L1
synXII	SC.t12.06	tQ(UUG)L
synXII	SC.t12.07	tL(UAG)L1
synXII	SC.t12.08	tI(UAU)L
synXII	SC.t12.09	tL(CAA)L
synXII	SC.t12.10	tA(AGC)L
synXII	SC.t12.11	tV(AAC)L
synXII	SC.t12.12	tL(UAG)L2
synXII	SC.t12.13	tI(AAU)L1
synXII	SC.t12.14	tX(XXX)L
synXII	SC.t12.15	tD(GUC)L2
synXII	SC.t12.16	tE(UUC)L
synXII	SC.t12.17	tR(CCG)L
synXII	SC.t12.18	tK(UUU)L
synXII	SC.t12.19	tL(UAA)L
synXII	SC.t12.20	tN(GUU)L
synXII	SC.t12.21	tI(AAU)L2

### Sheet: Table S3
Table S3. The restriction enzyme to linearize the tRNA array and its integration locus in its host synthetic chromosome
tRNA array	plamsid name	length	restriction enzyme	integration locus
synII	YCe1304/RWe140	8.4kb	NotI	tS(AGA)B
synIII	YCe1431/pLM536	6.5kb	SacI	tP(AGG)C
synV	YCe1448/pLM537	12.9kb	HindIII	tK(CUU)E1
synVI	YCe237/pLM529	7.0kb	XbaI	tA(AGC)F
synX	pLM539	15.5kb	FseI	tL(UAA)J
synXII	YCe1313/RWe149	13.6kb	Not1	tR(CCG)L

### Sheet: Table S4
Table S4. Yeast strains used in this study. * starting strains used for synthetic chromosome consolidation with endoreduplication intercross
strain	synthetic chromosome	version	description	source	genotype
yJL663	synI	-	draft synI (with deletion) fused with synIII	Luo et al., 2022	MATα lys2∆0 ura3∆0 his3∆1 leu2∆0 synIII-synI ho::syn.SUP61
yJL671	synI	chr01_9_02	draft synI fused with synIII	Luo et al., 2022	MATα lys2∆0 ura3∆0 his3∆1 leu2∆0 synIII-synI ho::syn.SUP61
yCTC002	synI	chr01_9_03	final synI fused with synIII	this study	MATα lys2∆0 ura3∆0 his3∆1 leu2∆0 synIII-synI ho::syn.SUP61
YS033	synII	chr02_9_03	original synII strain	Shen et al., 2017	MATa LYS2 leu2∆0 met15∆0 his3∆1 ura3∆0
YZY649*	synII	chr02_9_03	tRNA integrated	this study	MATa leu2∆0 met15∆0 his3∆1 ura3∆0 synII.tS(AGA)B∆::tRNA-array
YZY454	synIII	chr03_9_02	original synIII strain	Mitchell et al., 2017	MATα leu2∆0 lys2∆0 his3∆1 ura3∆0 synIII ho::syn.SUP61
YZY651*	synIII	chr03_9_02	tRNA integrated	this study	MATα leu2∆0 lys2∆0 his3∆1 ura3∆0 synIII.tP(AGG)C∆::pLM536-tRNA-array ho::syn.SUP61
yWZ577	synIV	chr04_09_03	original synIV strain	Zhang et al. 2022	MATa his3Δ1 leu2Δ0 met15Δ0 ura3Δ0 synIV	(need to update later)
yXZX846	synV	chr05_9_22	original synV strain	Xie et al. 2017	MATa his3Δ1 leu2Δ0 met15Δ0 ura3Δ0 synV
YZY654*	synV	chr05_9_22	tRNA integrated	this study	MATa his3Δ1 leu2Δ0 met15Δ0 ura3Δ0 synV.tK(CUU)E1Δ::tRNA-array
yLM954	synVI	chr06_9_03	original synVI strain	Mitchell et al. 2017	MATα lys2∆0 ura3∆0 leu2∆0 his3∆1 synVI
YZY702*	synVI	chr06_9_03	tRNA integrated	this study	MATα lys2∆0 ura3∆0 leu2∆0 his3∆1 synVI synVI.tA(AGC)F∆::tRNA-array
yLM461	synIXR	GenBank JN020955	only right arm of chrIX is synthetic	Dymond et al., 2011	MATa leu2∆0 lys2∆0 met15∆0 his3∆1 ura3∆0
yYW0115	synX	chr10_9_01	original synX strain	Wu et al. 2017	MATa his3Δ1 leu2Δ0 met15Δ0 ura3Δ0 synX ho::URA3.SYN.tR(CCU)J
YZY658*	synX	chr10_9_01	tRNA integrated	this study	MATa his3Δ1 leu2Δ0 LYS2 met15Δ0 ura3Δ0 synX.tL(UAA)JΔ::tRNA-array ho::SYN.tR(CCU)J
yWZ036	synXII	chr12_9_02	original synXII strain	Zhang et al. 2017	MATα his3∆1 leu2∆0 lys2∆0 MET15 ura3∆0
YZY716*	synXII	chr12_9_02	tRNA integrated	this study	MATα his3∆1 leu2∆0 lys2∆0 MET15 ura3∆0 synXII.tR(CCG)L∆::tRNA-array
The synthetic chromosomes in the following strain have the same versions as above, unless specially described.
strain	synthetic chromosome	source	genotype
YZY720	synII, synIII	this study	MATα leu2∆0 met15∆0 his3∆1 ura3∆0 synII.tS(AGA)BΔ::tRNA-array synIII.tP(AGG)CΔ::tRNA-array ho::syn.SUP61
YZY1411	synII, synV	this study	MATa ura3Δ0 leu2Δ0 his3Δ1 met15Δ0 synII synV
YZY076	synII, synVI	this study	MATa ura3∆0 leu2∆0 his3∆1 synII synVI
YZY125	synII, synIXR	this study	MATα ura3∆0 leu2∆ his3∆1 met15∆0 synII.tS(AGA)B∆::tRNA-array synIXR
YZY232	synII, synX	this study	MATa ura3Δ0 leu2Δ0 met15Δ0 his3Δ1 ho::syn.tR(CCU)J synII synX
YZY199	synII, synXII	this study	MATa ura3∆0 leu2∆0 synII.tS(AGA)B∆::tRNA-array synXII.tR(CCG)L∆::tRNA-array
YZY796	synIII, synV	this study	MATα ura3∆0 leu2∆0 his3∆1 synIII ho::syn.SUP61 synV.tK(CUU)E1Δ::tRNA-array
yLM890	synIII, synVI	Mitchell et al., 2017	MATα leu2∆0 lys2∆0 his3∆1 ura3∆0 synIII synVI
yLM758	synIII, synIXR	Mitchell et al., 2017	MATα leu2∆0 lys2∆0 his3∆1 ura3∆0 synIII, synIXR
YZY804	synIII, synX	this study	MATa ura3∆0 leu2∆0 lys2∆0 his3∆1 synIII synX.tL(UAA)JΔ0::tRNA-array ho::syn.SUP61
YZY1643	synIII, synXII	this study	MATa ura3∆0 leu2∆0 lys2∆0 synIII ho::syn.SUP61 synXII
YZY745	synV, synVI	this study	MATα his3Δ1 leu2Δ0 lys2Δ0 ura3Δ0 synV.tK(CUU)E1Δ::tRNA-array synVI.tA(AGC)FΔ::tRNA-array
YZY138	synV, synIXR	this study	MATa ura3∆0 leu2∆0 his3∆1 met15∆0 synV.tK(CUU)E1Δ::tRNA-array synIXR
yXZX573	synV, synX	Xie et al. 2017	MATa his3Δ1 leu2Δ0 met15Δ0 ura3Δ0 synV synX ho::syn.tR(CCU)J
YZY1421	synV, synXII	this study	MATα leu2∆0 lys2∆0 ura3∆0 synV synXII
yLM892	synVI, synIXR	Mitchell et al., 2017	MATa leu2∆0 lys2∆0 met15∆0 his3∆1 ura3∆0 synVI, synIXR
YZY1382	synVI, synX	this study	MATa ura3Δ0 leu2Δ0 his3Δ1 met15Δ0 ho::syn.tR(CCU)J synVI synX
YZY1395	synVI, synXII	this study	MATα ura3∆0 leu2∆0 lys2∆0 synVI synXII
YZY141	synIXR, synX	this study	MATa ura3∆0 leu2∆0 his3∆1 met15∆0 synX ho::syn.SUP61-SYN.tR(CCU)J
YZY146	synIXR, synXII	this study	MATα ura3∆0 leu2∆0 lys2∆0 synIXR synXII.tR(CCG)L∆::synXII.tRNAarray
YZY904	synX, synXII	this study	MATa ura3∆0 leu2∆0 lys2∆0 synIXR synX.tL(UAA)JΔ0::tRNA-array synXII.tR(CCG)L∆::tRNA-array
YYZ914	synIII, synIXR, synX	this study	MATα met15∆0 ura3∆0 leu2∆0 his3∆1 synIII synIXR synX.tL(UAA)JΔ0::tRNA-array ho::syn.SUP61
YZY998	synII, synIII, synVI	this study	MATα leu2∆0 his3∆1 ura3∆0 met15∆0 synII.tS(AGA)B∆0::tRNA-array synIII.tP(AGG)C∆0::tRNA-array ho::syn.SUP61 synVI
YZY1018	synII, synIII, synIXR, synX	this study	MATa met15∆0 ura3∆0 leu2∆0 his3∆1 synII.tS(AGA)B∆0::tRNA-array synIII.tP(AGG)C∆0::tRNA-array ho::syn.SUP61 synIXR synX.tL(UAA)JΔ0::tRNA-array
YZY1008	synIII, synIXR, synX, synXII	this study	MATα ura3∆0 leu2∆0 lys2∆0 synIII synIXR synX.tL(UAA)JΔ0::tRNA-array synXII.tR(CCG)L∆::tRNA-array ho::syn.SUP61
YZY1012	synIII, synVI, synIXR, synX	this study	MATa ura3∆0 leu2∆0 his3∆1 lys2∆0 synIII ho::syn.SUP61 synVI synIXR synX.tL(UAA)J∆0::tRNA-array
YZY1035	synV, synX, synXII	this study	MATα ura3∆ leu2∆0 lys2∆0 synV wtIX-synYIR021W.synIXR synX.tL(UAA)JΔ0::tRNA-array synXII.tR(CCG)L∆::tRNA-array
YZY1075	synV, synVI, synX	this study	MATa his3Δ1 leu2Δ0 lys2Δ0 met15Δ0 ura3Δ0 synV.tK(CUU)E1Δ::tRNA-array synVI.tA(AGC)FΔ::tRNA-array synX HO::tR(CCU)J
YZY1072	synII, synIII, synVI, synIXR, synX	this study	MATα ura3∆0 leu2∆0 his3∆1 met15∆0 synII.tS(AGA)B∆0::tRNA-array synIII.tP(AGG)C∆0::tRNA-array ho::syn.SUP61 synVI synIXR synX.tL(UAA)J∆0::tRNA-array
YZY1086	synV, synVI, synX, synXII	this study	MATalpha ura3Δ0 leu2Δ0 lys2Δ0 synV synVI.tA(AGC)FΔ::tRNA-array synX.tL(UAA)JΔ0::tRNA-array synXII.tR(CCG)L∆::tRNA-array
YZY1086	syn II, syn III, syn IXR, syn X, syn XII	this study	MATa ura3∆0 leu2∆0 synII.tS(AGA)B∆0::tRNA-array synIII.tP(AGG)C∆0::tRNA-array synIXR synX.tL(UAA)JΔ0::tRNA-array synXII.tR(CCG)L∆::tRNA-array ho::syn.SUP61
YZY1101	syn III, syn VI syn IXR, syn X, syn XII	this study	MATa ura3∆0 leu2∆0 lys2∆0 synIII synVI synIXR synX.tL(UAA)JΔ0::tRNA-array synXII.tR(CCG)L∆::tRNA-array ho::syn.SUP61
YZY1132	syn II, syn III, syn VI syn IXR, syn X, syn XII	this study	MATα ura3∆0 leu2∆0 synII.tS(AGA)B∆0::tRNA-array synIII.tP(AGG)C∆0::tRNA-array ho::syn.SUP61 synVI synIXR synX.tL(UAA)JΔ0::tRNA-array synXII.tR(CCG)L∆::tRNA-array
YZY1143	syn III, synV, syn VI syn IXR, syn X, syn XII	this study	MATa ura3∆0 leu2∆0 lys2∆0 synIII synV synVI synIXR synX.tL(UAA)JΔ0::tRNA-array synXII.tR(CCG)L∆::tRNA-array
YZY1178	syn II, syn III, syn V syn VI, syn IXR syn X, syn XII	this study	MATα ura3∆0 leu2∆0 synII.tS(AGA)B∆0::tRNA-array synIII.tP(AGG)C∆0::tRNA-array ho::syn.SUP61 synV synVI synIXR synX.tL(UAA)JΔ0::tRNA-array synXII.tR(CCG)L∆::tRNA-array
All the following strains contain multiple synthetic chromosomes (syn II, syn III, syn V syn VI, syn IXR syn X, syn XII) and updated to repair mapped bugs
strain	synthetic chromosome	source	modifications	genotype
YZY1252	syn II, syn III, syn V syn VI, syn IXR syn X, syn XII	this study	synX tRNA array duplication repaired	MATα ura3∆0 leu2∆0 synII.tS(AGA)B∆0::tRNA-array synIII.tP(AGG)C∆0::tRNA-array ho::syn.SUP61 synV synVI synIXR synX.tL(UAA)JΔ0::tRNA-array synXII.tR(CCG)L∆::tRNA-array
YZY1510	syn II, syn III, syn V syn VI, syn IXR syn X, syn XII	this study	synII loxPsym bug repaired	MATα ura3∆0 leu2∆0 synII.tS(AGA)B∆0::tRNA-array synIII.tP(AGG)C∆0::tRNA-array ho::KanMX synV synVI synIXR synX.tL(UAA)JΔ0::tRNA-array synXII.tR(CCG)L∆::tRNA-array
YZY1520	syn II, syn III, syn V syn VI, syn IXR syn X, syn XII	this study	The HIS3 in synXII was deleted	MATα ura3∆0 leu2∆0 his3∆1 synII.tS(AGA)B∆0::tRNA-array synIII.tP(AGG)C∆0::tRNA-array ho::KanMX synV synVI synIXR synX.tL(UAA)JΔ0::tRNA-array synXII.tR(CCG)L∆::tRNA-array
YZY1598	syn II, syn III, syn V syn VI, syn IXR syn X, syn XII	this study	synII tRNA array duplication repaired	MATα ura3∆0 leu2∆0 his3∆1 synII.tS(AGA)B∆0::tRNA-array synIII.tP(AGG)C∆0::tRNA-array ho::KanMX synV synVI synIXR synX.tL(UAA)JΔ0::tRNA-array synXII.tR(CCG)L∆::tRNA-array
YZY398	syn II, syn III, syn V syn VI, syn IXR syn X, syn XII	this study	syn.SUP61 and SWI3 bug repaired	MATα ura3∆0 leu2∆0 his3∆1 synII.tS(AGA)B∆0::tRNA-array synIII.tP(AGG)C∆0::tRNA-array ho::KanMX synV synVI synIXR synX.tL(UAA)JΔ0::tRNA-array synXII.tR(CCG)L∆::tRNA-array
YZY1663	syn II, syn III, syn V syn VI, syn IXR syn X, syn XII	this study	synV tRNA array integrated	MATα ura3∆0 leu2∆0 his3∆1 synII.tS(AGA)B∆0::tRNA-array synIII.tP(AGG)C∆0::tRNA-array ho::KanMX synV.tK(CUU)E1Δ::tRNA-array synVI synIXR synX.tL(UAA)JΔ0::tRNA-array synXII.tR(CCG)L∆::tRNA-array
YZY1669	syn II, syn III, syn V syn VI, syn IXR syn X, syn XII	this study	synVI tRNA array integrated	MATα ura3∆0 leu2∆0 his3∆1 synII.tS(AGA)B∆0::tRNA-array synIII.tP(AGG)C∆0::tRNA-array ho::KanMX synV.tK(CUU)E1Δ::tRNA-array synVI.tA(AGC)F∆::tRNA-array synIXR synX.tL(UAA)JΔ0::tRNA-array synXII.tR(CCG)L∆::tRNA-array

### Sheet: Table S5
Table S5. All the gRNAs and their targets used in CRISPR D-BUGS to map synthetic chromosome growth defect. *The gRNA that generated single colonies with a variety of strain fitness in the fine mapping.
chromosome	target	WT or syn PCRtag	gRNA sequence	plasmid
II	YBR256C	WT PCRtag	AAGGCTCCACCTTGCGAAAG	pYZ414
II	YBR261C	WT PCRtag	AAACGGATTCTTCGGTCACA	pYZ415
II	YBR265W	WT PCRtag	TATTATCGTCAGTAGGTCAG	pYZ416*
II	YBR270C	WT PCRtag	TTGACGGTGCGTACCTTGA	pYZ417
II	YBR275C	WT PCRtag	GGGACCGCTTAAAGGAGATA	pYZ418
I	YAL067C	WT PCRtag	CATCTGGGGCATACCTACTA	pYZ887
I	YAL60W	WT PCRtag	CTCGGATCTTCACGAGTACT	pYZ888
I	YAL055W	WT PCRtag	AATGGGGCACGACCTCCAG	pYZ889*
I	YAL054C	WT PCRtag	AATACCGAAGAAGGGGAATG	pYZ912*
I	YAL049C	WT PCRtag	GACGAAAGATGGATGTGCAA	pYZ890
I	YAL044C	WT PCRtag	GGCTGACTTGACGGACTCAA	pYZ891
I	YAL040C	WT PCRtag	GTGATCCGAGAAATAGTCTG	pYZ892
I	YAL035W	WT PCRtag	CCAACGGTTACTTGAGAGA	pYZ893
I	YAL031C	WT PCRtag	CTAAAGAGGCCTGTCTTGA	pYZ894
I	YAL025C	WT PCRtag	GAGGAGGAGAGACACTACGT	pYZ895
I	YAL020C	WT PCRtag	GTGGAATGCGCGCCTCAATA	pYZ896
I	YAL015C	WT PCRtag	ATTCAGTTGGGTTCCACACA	pYZ897
I	YAL010C	WT PCRtag	GGGTTAGTAAGTTTAAGCCC	pYZ898
I	YAR014C	WT PCRtag	ATTCTTGTTACCAGAGCTGA	pYZ899
I	YAR019C	WT PCRtag	GGCTCAGAGAAAGAGCTAGG	pYZ900
I	YAR023C	WT PCRtag	ACTGATTGACCATATCTGA	pYZ901
I	YAR028W	WT PCRtag	GTCCCTTATAGTAGCCTCCA	pYZ902
I	YAR035W	WT PCRtag	GATTTGCGAGTGCGCCGTAC	pYZ903
I	YAR042W	WT PCRtag	CCTTCTCTGGCCTTAAGCCA	pYZ904
III	YCL010C	WT PCRtag	ACTGCCCCTTCTGGGCTTAT	pYZ763
III	YCR021C	WT PCRtag	CAGCGAATGTACCATATCCA	pYZ764
III	YCR042C	WT PCRtag	CTTCTCAGTTGAGACAAGA	pYZ816
III	YCR046C	WT PCRtag	CCTCTCAGAAATAGAGTCTC	pYZ817
III	YCR057C	WT PCRtag	GTCACTACACGTGAACCATC	pYZ819
III	YCR067C	WT PCRtag	GTGCTTGACGCGCTCTCCA	pYZ820*
X	YJL056C	WT PCRtag	AATGCCGGTAACGGCTGCGA	pYZ784
X	YJL097W	WT PCRtag	CAAGACTACTAGTTGTCCT	pYZ785
X	YJL176C	WT PCRtag	CTGCGGACTGAATGGCTCTC	pYZ853*
X	YJL210W	WT PCRtag	CCACAAGGTTGATTCGGGA	pYZ788
X	YJR025C	WT PCRtag	ATGTTCCTCACAGTCCTGTT	pYZ790
X	YJR035W	WT PCRtag	CATTGCTTCATCACAGTTGC	pYZ791
X	YJR147W	WT PCRtag	TAACATTAATAGCCTCTCAC	pYZ801

### Sheet: Table S6
Table S6. Other gRNAs used in this study for genomic editing using CRISPR/Cas9 or Cas12a (Cpf1)
target	CRISPR system	gRNA sequence	PAM	use
KlURA3 ORF	SpCas9	ACCAGTAACCCCGTGGGCGT	TGG	marker deletion
SHM1 ORF	SpCas9	GACTAGCGATTGTGCACCAC	TGG	SHM1 tagging with N-terminal GFP
YBR264C synPCRtag	SpCas9	ACCCTGTAACTCAGCTGGGA	TGG	delete two loxPsym site for synII bug
YJL174W synPCRtag	SpCas9	CCCGTTGAATGGATGGACAA	CGG	delete SWI3 loxPsym site for synX bug
YCR064C ORF	SpCas9	AAGATCAATCACACGCGTTG	TGG	integrate wild-type tRNA gene SUP61 into its orginal locus
SWI3 ORF	SpCas9	ACAACTAGGCAACACTTCGT	CGG	replace tandem rare codon (UCG-UCG)
CAN1 ORF	SpCas9	GATACGTTCTCTATGGAGGA	TGG	introduce can1Δ0
LYS4 ORF	SpCas9	TCGCATTCAAACACCTACGG	TGG	introduce lys4Δ0
CYH2 ORF	SpCas9	TCTGTGGTGATGTTGACCAC	CGG	introduce cyh2 mutation
KAR1 ORF	Cas12a (Cpf1)	GGCGTAAACTGGAGTTCGTTCTC	TTTC	introduce kar1-1 mutation
YAL061W mutation	SpCas9-NG	GGTCCATGTGCTACACACAC	CG	repair synI mutation

### Sheet: Table S7
Table S8. The down-regulated genes in multiple synthetic chromosome strains, compared to the wild-type strain with the same mating type and auxotroph
gene	baseMean	log2FoldChange	padj	chromosome	syn	intron	name	note
YBL001C	1234.8	-2.55908	1.43e-55	2	syn	0	ECM15	unknown function
YBL007C	1379.61	-12.7524	3.71e-26	2	syn	0	SLA1	synonymous recoded in WT
YBL107C	380.56	-13.4278	9.91e-23	2	syn	0	MIX23	adjacent to TEL
YBR013C	76.493	-10.7938	1.11e-14	2	syn	0	YBR013C	unknown function
YBR054W	1457.52	-5.06423	3.49e-67	2	syn	0	YRO2	unknown function
YBR220C	850.272	-4.14506	3.07e-138	2	syn	0	YBR220C	unknown function
YBR244W	1215.75	-2.63254	6.11e-102	2	syn	0	GPX2	non-essential
YBR297W	90.0534	-11.0469	8.16e-15	2	syn	0	MAL33	adjacent to TEL
YBR298C	274.212	-12.8782	3.32e-20	2	syn	0	MAL31	adjacent to TEL
YBR299W	17.6375	-8.24228	3.05e-08	2	syn	0	MAL32	adjacent to TEL
YBR301W	4.81905	-5.56158	0.000560785	2	syn	0	PAU24	adjacent to TEL
YCL021W-A	28.0399	-9.07801	2.92e-10	3	syn	0	YCL021W-A	unknown function
YCR018C	202.477	-4.46399	3.4e-70	3	syn	0	SRD1	non-essential
YCR021C	3553.12	-5.19849	3.05e-80	3	syn	0	HSP30	non-essential
YCR024C-A	99.095	-2.25513	1.84e-05	3	syn	0	PMP1	non-essential
YCR099C	45.226	-9.89945	2.91e-12	3	syn	0	YCR099C	adjacent to TEL
YCR100C	63.6644	-10.4871	7.34e-14	3	syn	0	EMA35	adjacent to TEL
YCR101C	28.3579	-9.09515	2.25e-10	3	syn	0	YCR101C	adjacent to TEL
YCR102C	49.9424	-10.0664	1.32e-12	3	syn	0	YCR102C	adjacent to TEL
YCR105W	30.8212	-9.23507	1.31e-10	3	syn	0	ADH7	adjacent to TEL
YCR106W	183.313	-3.54154	9.28e-53	3	syn	0	RDS1	adjacent to TEL
YCR107W	173.979	-5.07929	3.21e-49	3	syn	0	AAD3	adjacent to TEL
YEL056W	863.511	-2.72332	7.09e-123	5	syn	0	HAT2	non-essential
YEL076C	8.0802	-6.66355	3.88e-05	5	syn	0	YEL076C	adjacent to TEL
YEL077C	287.636	-7.89312	2.42e-43	5	syn	0	YEL077C	adjacent to TEL
YER011W	317.284	-13.1218	6.03e-21	5	syn	0	TIR1	non-essential
YER037W	629.986	-2.6306	1.54e-16	5	syn	0	PHM8	non-essential
YER150W	1072.51	-3.93181	2.64e-60	5	syn	0	SPI1	non-essential
YFL055W	54.8496	-3.55043	8.26e-16	6	syn	0	AGP3	adjacent to TEL
YFL056C	203.161	-9.92258	3.51e-16	6	syn	0	AAD6	adjacent to TEL
YFL059W	87.4095	-11.0153	2.73e-15	6	syn	0	SNZ3	adjacent to TEL
YFL060C	48.1818	-10.0096	1.34e-12	6	syn	0	SNO3	adjacent to TEL
YFL066C	53.128	-2.62346	4.99e-08	6	syn	0	YFL066C	adjacent to TEL
YFR052C-A	537.035	-2.75673	1.46e-19	6	syn	0		adjacent to TEL
YFR055W	1540.94	-2.90952	1.1e-65	6	syn	0	IRC7	adjacent to TEL
YJL115W	474.878	-2.73217	4.86e-83	10	syn	0	ASF1	may affect fitness
YJL116C	148.241	-2.26264	1.67e-22	10	syn	0	NCA3	non-essential
YJL159W	8114.54	-12.5635	1.54e-125	10	syn	0	HSP150	non-essential
YJR147W	414.773	-2.50624	2.03e-46	10	syn	0	HMS2	non-essential
YJR151C	56.7664	-10.2801	5.36e-13	10	syn	0	DAN4	unknown function
YJR161C	283.34	-12.9449	5.03e-21	10	syn	0	COS5	adjacent to TEL
YLL066C	515.837	-3.71293	5.45e-35	12	syn	0	YLL066C	adjacent to TEL
YLL067C	9.22854	-6.98902	8.04e-06	12	syn	0	YLL067C	adjacent to TEL
YLR016C	559.874	-2.01727	3.52e-50	12	syn	0	PML1	non-essential
YLR346C	49.1117	-2.10775	4.73e-09	12	syn	0	CIS1	unknown function
YLR460C	115.288	-11.4718	1.65e-16	12	syn	0	YLR460C	adjacent to TEL
YLR462W	4.35438	-5.21144	0.00161459	12	syn	0	YLR462W	adjacent to TEL

### Sheet: Table S8
Table S8. The up-regulated genes in multiple synthetic chromosome strains, compared to the wild-type strain with the same mating type and auxotroph
gene	baseMean	log2FoldChange	padj	chromosome	syn	intron	name	dubious	retro	note
YBL098W	2479.43	2.03128	6.88e-59	2	syn	0	BNA4	0	0	non-essential
YBR040W	373.681	2.93655	1.17e-36	2	syn	0	FIG1	0	0	non-essential
YBR076W	68.8878	2.12508	5.76e-09	2	syn	0	ECM8	0	0	unknown function
YBR124W	4.45349	2.29222	0.0222893	2	syn	0	YBR124W	0	0	unknown function
YBR180W	72.1655	3.04213	5.5e-21	2	syn	0	DTR1	0	0	unknown function
YBR219C	6.34406	6.02609	0.000200485	2	syn	0	YBR219C	0	0	unknown function
YBR255C-A	806.023	2.08333	9.7e-27	2	syn	0	RCF3	0	0	uncharacterized ORF
YBR294W	88.2263	3.42003	8.03e-28	2	syn	0	SUL1	0	0	non-essential, adjacent to TEL
YCL048W	49.6431	3.58119	5.7e-14	3	syn	0	SPS22	0	0	unknown function
YCL048W-A	6.44329	2.79768	0.00504118	3	syn	0	YCL048W-A	0	0	unknown function
YCR010C	59.7886	2.37067	7.9e-11	3	syn	0	ADY2	0	0	non-essential
YCR045C	140.618	4.77803	3.17e-45	3	syn	0	RRT12	0	0	non-essential
YEL049W	38.525	3.1428	6.34e-11	5	syn	0	PAU2	0	0	unknown function
YEL069C	19.0723	2.18796	0.000379296	5	syn	0	HXT13	0	0	non-essential, adjacent to TEL
YEL070W	96.2893	3.07592	3.64e-22	5	syn	0	DSF1	0	0	non-essential, adjacent to TEL
YER085C	37.2999	2.73647	1.07e-10	5	syn	0	YER085C	0	0	unknown function
YER087C-A	10.3072	2.78614	0.000554628	5	syn	0	-	0	0	putative gene
YFL011W	156.617	4.48152	1.68e-41	6	syn	0	HXT10	0	0	non-essential
YFL012W	25.1822	2.32525	4.01e-06	6	syn	0	YFL012W	0	0	unknown function
YFL020C	301.648	3.86432	1.34e-65	6	syn	0	PAU5	0	0	unknown function
YFL021C-A	104.622	4.14646	2.1e-34	6	syn	0	-	0	0	putative gene
YFL021W	1229.09	2.09246	3.17e-64	6	syn	0	GAT1	0	0	non-essential
YFL040W	11.8411	2.21075	0.000739038	6	syn	0	YFL040W	0	0	unknown function
YFR023W	78.9675	2.63162	3.75e-18	6	syn	0	PES4	0	0	non-essential
YFR032C	88.281	2.91469	3.66e-12	6	syn	0	RRT5	0	0	uncharacterized and unknown function
YIR019C	186.565	2.64886	6.81e-30	9	syn	0	FLO11	0	0	non-essential
YIR027C	181.532	3.32014	7.92e-49	9	syn	0	DAL1	0	0	non-essential
YIR041W	11.5066	7.30867	1.44e-06	9	syn	0	PAU15	0	0	unknown function
YIR043C	125.209	2.84616	1.64e-09	9	syn	0	YIR043C	0	0	unknown function
YJL038C	38.0191	3.0173	1.08e-11	10	syn	0	LOH1	0	0	non-essential
YJL045W	134.942	3.53235	2.09e-38	10	syn	0	SDH9	0	0	non-essential
YJL170C	11.3841	2.12329	0.00268146	10	syn	0	ASG7	0	0	non-essential
YJL214W	34.156	2.68146	1.09e-08	10	syn	0	HXT8	0	0	unknown function, adjacent to TEL
YJL219W	645.482	7.61719	3.61e-99	10	syn	0	HXT9	0	0	non-essential, adjacent to TEL
YJR021C	254.015	4.64134	1.98e-05	10	syn	0	REC107	0	0	non-essential
YJR048W	4551.52	3.62736	2.58e-46	10	syn	0	CYC1	0	0	non-essential
YJR061W	670.168	2.44996	1.21e-35	10	syn	0	MNN14	0	0	non-essential and uncaracterized
YJR078W	514.56	3.86151	1.56e-42	10	syn	0	BNA2	0	0	non-essential
YJR095W	43.894	3.88433	3.3e-14	10	syn	0	SFC1	0	0	may affect fitness
YJR158W	3.98053	4.92095	0.00205882	10	syn	0	HXT16	0	0	non-essential, adjacent to TEL
YLL005C	136.95	4.65425	4.69e-45	12	syn	0	SPO75	0	0	non-essential
YLL025W	87.9851	2.23929	1.25e-17	12	syn	0	PAU17	0	0	unknown function
YLL046C	38.341	2.53587	7.51e-08	12	syn	0	RNP1	0	0	non-essential, adjacent to TEL
YLL057C	233.259	2.51941	4.33e-40	12	syn	0	JLP1	0	0	non-essential, adjacent to TEL
YLR004C	238.99	2.95545	4.24e-44	12	syn	0	THI73	0	0	non-essential
YLR012C	5.20646	5.60489	0.000486082	12	syn	0	YLR012C	0	0	unknown function
YLR053C	12.1138	2.49647	0.000734469	12	syn	0	YLR053C	0	0	uncharacterized and unknown function
YLR054C	226.411	2.09445	1.32e-31	12	syn	0	OSW2	0	0	unknown function
YLR081W	88.0489	2.04907	1.21e-06	12	syn	0	GAL2	0	0	non-essential
YLR205C	428.441	2.63626	1.14e-44	12	syn	0	HMX1	0	0	non-essential
YLR267W	204.806	2.59904	1.22e-40	12	syn	0	BOP2	0	0	uncharacterized and unknown function
YLR307C-A	38.7159	6.53005	1.8e-09	12	syn	0	DPA10	0	0	uncharacterized and unknown function
YLR307W	242.676	5.12531	1.18e-72	12	syn	0	CDA1	0	0	non-essential
YLR308W	7.23665	4.49119	0.000589238	12	syn	0	CDA2	0	0	non-essential
YLR343W	214.861	2.02611	5.49e-07	12	syn	0	GAS2	0	0	non-essential
YLR411W	1326.39	4.55146	6.17e-218	12	syn	0	CTR3	0	0	non-essential
YLR445W	5.15086	2.64049	0.0141244	12	syn	0	GMC2	0	0	non-essential

### Sheet: Table S9
Table S9. The list of genes adjacent to native tRNAs as in Figure 5H. The annotated genes were included in the comparison.
Name	chromosome	start	stop	strand	upstream genes	type	up_strand	up_distance	downstram genes	type	down_strand	down_distance
tF(GAA)B	chrII	36398	36488	+	YJLWTy4-1-1-1	LTR_retrotransposon	-	175	YBL100C	gene	-	501
tL(UAA)B1-1-1	chrII	9583	9666	+	YBLWdelta3	long_terminal_repeat	+	65	YBL107C	gene	-	295
tL(UAA)B1-1-1	chrII	347603	347686	+	YBR055C	gene	-	302	YBR056W	gene	+	193
tS(AGA)A	chrII	227075	227156	+	YBLWTy1-1	LTR_retrotransposon	+	123	XUT0029	XUT	+	24
tI(AAU)B	chrII	197494	197567	+	YBLCdelta7	long_terminal_repeat	-	174	tG(GCC)B	tRNA_gene	-	62
tV(UAC)B	chrII	326792	326865	-	YBRWdelta15	long_terminal_repeat	+	204	CUT015	CUT	+	15
tT(AGU)B	chrII	266378	266450	+	YBRCdelta14	long_terminal_repeat	-	122	YBR014C	gene	-	275
tC(GCA)B	chrII	643008	643079	-	XUT0072	XUT	+	215	YBR209W	gene	+	107
tD(GUC)B	chrII	405961	406032	+	tR(UCU)B	tRNA_gene	+	11	CUT452	CUT	-	74
tE(UUC)B	chrII	645168	645239	+	XUT0072	XUT	+	143	YBR210W	gene	+	312
tQ(UUG)B	chrII	350827	350898	+	XUT0973	XUT	-	60	YBR056W-A	gene	+	357
tR(UCU)B	chrII	405879	405950	+	YBR081C	gene	-	627	tD(GUC)B	tRNA_gene	+	11
tG(GCC)B	chrII	197629	197699	-	YBLWsigma1	long_terminal_repeat	+	15	tI(AAU)B	tRNA_gene	+	62
tS(CGA)C	chrIII	217364	217464	+	SUT458	SUT	-	52	YCR064C	gene	-	53
tN(GUU)C	chrIII	120043	120116	+	XUT0100	XUT	+	258	YCR008W	gene	+	681
tT(AGU)B	chrIII	284906	284978	+	YCRWdelta13	long_terminal_repeat	+	154	XUT0119	XUT	+	20
tE(UUC)B	chrIII	82462	82533	-	YARCdelta4-1-1	long_terminal_repeat	+	167	YCL024W	gene	+	187
tP(AGG)C	chrIII	115904	115975	-	XUT0098	XUT	+	427	YCR006C	gene	-	574
tQ(UUG)C	chrIII	157723	157794	-	XUT1800-3-3	XUT	-	227	YCR027C	gene	-	302
tG(GCC)B	chrIII	135028	135098	-	XUT0036-1-1	XUT	-	157	snR33	snoRNA_gene	-	155
tW(CCA)G1-1-1	chrX	415931	416036	-	YJLWtau3	long_terminal_repeat	+	230	SUT211	SUT	+	541
tL(UAG)J	chrX	617919	618019	+	YJR100C	gene	-	585	YJR101W	gene	+	215
tY(GUA)D	chrX	542956	543044	-	XUT1393	XUT	-	125	YJR056C	gene	-	454
tY(GUA)F1-1-1	chrX	354244	354332	+	YJL046W	gene	+	629	YJLCdelta4	long_terminal_repeat	-	206
tL(UAA)B1-1-1	chrX	424432	424515	-	CYR1	region	+	642	YJL006C	gene	-	323
tS(AGA)A	chrX	524012	524093	-	SUT640	SUT	-	22	YJR046W	gene	+	150
tV(AAC)E1-1-1	chrX	378360	378433	+	YJLCdelta7	long_terminal_repeat	-	490	YJL036W	gene	+	392
tA(AGC)D	chrX	197313	197385	-	YJLWsigma1	long_terminal_repeat	+	16	YJL115W	gene	+	187
tK(CUU)C	chrX	414966	415038	+	YJL011C	gene	-	196	SUT211	SUT	+	104
tM(CAU)D	chrX	422937	423009	+	YJLWdelta10	long_terminal_repeat	+	50	YJL006C	gene	-	129
tM(CAU)D	chrX	391043	391115	-	YJL028W	gene	+	196	YJL029C	gene	-	190
tR(ACG)J	chrX	233939	234011	+	YJL102W	gene	+	179	YJL101C	gene	-	309
tT(AGU)B	chrX	59100	59172	-	YJLWdelta1	long_terminal_repeat	+	333	XUT0511	XUT	+	274
tD(GUC)B	chrX	204735	204806	+	YMR046W-A-1-1	gene	-	458	YJL112W	gene	+	499
tD(GUC)B	chrX	355456	355527	+	tR(UCU)B	tRNA_gene	+	11	YJL045W	gene	+	497
tD(GUC)B	chrX	541508	541579	+	ARS1008-1-4	ARS	.	80	YJR056C	gene	-	213
tD(GUC)B	chrX	374424	374495	-	tR(UCU)B	tRNA_gene	-	11	YJL039C	gene	-	625
tE(UUC)B	chrX	115939	116010	-	XUT1358	XUT	-	147	XUT0519	XUT	+	109
tM(CAU)C	chrX	517813	517884	-	YJRWdelta14	long_terminal_repeat	+	75	YJR043C	gene	-	300
tR(CCU)J	chrX	538555	538626	+	YJRWdelta17	long_terminal_repeat	+	121	YJR055W	gene	+	146
tR(UCU)B	chrX	355374	355445	+	YJLCdelta4	long_terminal_repeat	-	170	tD(GUC)B	tRNA_gene	+	11
tR(UCU)B	chrX	374506	374577	-	YJLCdelta6	long_terminal_repeat	-	267	tD(GUC)B	tRNA_gene	-	11
tG(GCC)B	chrX	531828	531898	+	YJRCdelta15	long_terminal_repeat	-	153	YJR052W	gene	+	164
tG(GCC)B	chrX	396726	396796	-	YJL023C	gene	-	559	YJL024C_CDS	CDS	-	134
tI(UAU)L	chrXII	605299	605431	-	YLR231C	gene	-	326	YLR230W	gene	+	421
tL(CAA)L	chrXII	628382	628496	+	YLR246W	gene	+	186	YLR247C	gene	-	187
tP(UGG)L	chrXII	92548	92650	+	YLLCdelta1	long_terminal_repeat	-	167	YLL025W	gene	+	2097
tL(UAG)J	chrXII	732089	732189	+	YLRCdelta18	long_terminal_repeat	-	90	YLR302C	gene	-	1
tL(UAG)L1	chrXII	592518	592618	-	YLRCdelta9	long_terminal_repeat	-	87	YLR227C	gene	-	476
tX(XXX)D	chrXII	784353	784452	+	SUT705	SUT	-	511	YLR328W	gene	+	460
tK(UUU)D	chrXII	875375	875470	+	XUT0671	XUT	+	81	YLR378C	gene	-	265
tL(UAA)B1-1-1	chrXII	962971	963054	-	CUT754	CUT	-	72	YLR419W	gene	+	237
tS(AGA)A	chrXII	167944	168025	-	YLRCsigma1	long_terminal_repeat	-	18	XUT0620	XUT	+	142
tI(AAU)B	chrXII	734801	734874	+	YLRCdelta19	long_terminal_repeat	-	131	YLR304C	gene	-	337
tI(AAU)B	chrXII	1052070	1052143	-	YLRCdelta27	long_terminal_repeat	-	159	YLR454W	gene	+	187
tN(GUU)C	chrXII	975982	976055	-	YLRCTy2-2	LTR_retrotransposon	-	202	YLR424W	gene	+	462
tV(AAC)E1-1-1	chrXII	687858	687931	-	YLRCdelta16	long_terminal_repeat	-	187	XUT1504	XUT	-	22
tA(AGC)D	chrXII	656933	657005	-	YLRWsigma3	long_terminal_repeat	+	16	YLRWTy1-3	LTR_retrotransposon	+	191
tA(UGC)A	chrXII	214882	214954	-	YDRWdelta23	long_terminal_repeat	-	125	YLR035C	gene	-	427
tR(ACG)D	chrXII	374354	374426	+	YLRWsigma2	long_terminal_repeat	+	17	YLR114C	gene	-	517
tD(GUC)B	chrXII	427131	427202	+	YLR142W	gene	+	516	YLR143W	gene	+	126
tD(GUC)B	chrXII	793917	793988	+	YLRWsigma4	long_terminal_repeat	+	48	ARS1226	ARS	.	111
tE(UUC)B	chrXII	797177	797248	+	YLRWdelta20	long_terminal_repeat	+	90	YLR335W	gene	+	181
tQ(UUG)C	chrXII	448649	448720	-	YLRWdelta6	long_terminal_repeat	+	121	YLR154C	gene	-	336
tR(CCG)L	chrXII	818608	818679	+	XUT1511	XUT	-	147	YLR344W_CDS	CDS	+	632
